# Common gardens in teosintes reveal the establishment of a syndrome of adaptation to altitude

**DOI:** 10.1101/563585

**Authors:** Margaux-Alison Fustier, Natalia E. Martínez-Ainsworth, Jonás A. Aguirre-Liguori, Anthony Venon, Hélène Corti, Agnès Rousselet, Fabrice Dumas, Hannes Dittberner, María G. Camarena, Daniel Grimanelli, Otso Ovaskainen, Matthieu Falque, Laurence Moreau, Juliette de Meaux, Salvador Montes-Hernández, Luis E. Eguiarte, Yves Vigouroux, Domenica Manicacci, Maud I. Tenaillon

## Abstract

In plants, local adaptation across species range is frequent. Yet, much has to be discovered on its environmental drivers, the underlying functional traits and their molecular determinants. Genome scans are popular to uncover outlier loci potentially involved in the genetic architecture of local adaptation, however links between outliers and phenotypic variation are rarely addressed. Here we focused on adaptation of teosinte populations along two elevation gradients in Mexico that display continuous environmental changes at a short geographical scale. We used two common gardens, and phenotyped 18 traits in 1664 plants from 11 populations of annual teosintes. In parallel, we genotyped these plants for 38 microsatellite markers as well as for 171 outlier single nucleotide polymorphisms (SNPs) that displayed excess of allele differentiation between pairs of lowland and highland populations and/or correlation with environmental variables. Our results revealed that phenotypic differentiation at 10 out of the 18 traits was driven by local selection. Trait covariation along the elevation gradient indicated that adaptation to altitude results from the assembly of multiple co-adapted traits into a complex syndrome: as elevation increases, plants flower earlier, produce less tillers, display lower stomata density and carry larger, longer and heavier grains. The proportion of outlier SNPs associating with phenotypic variation, however, largely depended on whether we considered a neutral structure with 5 genetic groups (73.7%) or 11 populations (13.5%), indicating that population stratification greatly affected our results. Finally, chromosomal inversions were enriched for both SNPs whose allele frequencies shifted along elevation as well as phenotypically-associated SNPs. Altogether, our results are consistent with the establishment of an altitudinal syndrome promoted by local selective forces in teosinte populations in spite of detectable gene flow. Because elevation mimics climate change through space, SNPs that we found underlying phenotypic variation at adaptive traits may be relevant for future maize breeding.

**Author summary:** Across their native range species encounter a diversity of habitats promoting local adaptation of geographically distributed populations. While local adaptation is widespread, much has yet to be discovered about the conditions of its emergence, the targeted traits, their molecular determinants and the underlying ecological drivers. Here we employed a reverse ecology approach, combining phenotypes and genotypes, to mine the determinants of local adaptation of teosinte populations distributed along two steep altitudinal gradients in Mexico. Evaluation of 11 populations in two common gardens located at mid-elevation pointed to adaptation via an altitudinal multivariate syndrome, in spite of gene flow. We scanned genomes to identify loci with allele frequency shifts along elevation, a subset of which associated to trait variation. Because elevation mimics climate change through space, these polymorphisms may be relevant for future maize breeding.
