## Supplementary material for "Common gardens in teosintes reveal the establishment of a syndrome of adaptation to altitude": Table S1

### Sheet: S1 Table
S1 Table. Description of 37 teosinte populations, and sets of populations used in the present study by data types.
Population code, accession names and corresponding references (indicated in the main text) where they are described are indicated along with the subspecies names, geographical coordinates, locality, state and year of collection.
Colours indicate populations for which different types of data were available (High Throughput Sequencing and Neutral SNP genotyping) or produced in our study.
Values for 19 bioclimatic variables are indicated, along with values obtained for the two first principal components of PCA performed on (37) and (28) populations.
Population code	Population name in [58]	Accession names	References	Subspecies	Latitude	Longitude	Altitude	Locality	State	Year of collection	HTS	Neutral SNP genotyping	SSR genotyping	Phenotyping	Candidate SNP genotyping	T1	T2	T3	T4	T5	T6	T7	T8	T9	T10	T11	P12	P13	P14	P15	P16	P17	P18	P19	PC1 (37)	PC2 (37)	PC1 (28)	PC2 (28)
Gradient a
P1a	L2	CM13	[58]	parviglumis	19.7154	-104.8035	504	Telpitita	Jalisco	2010						23.247	15.8098	65.9542	206.367	34.519	10.5482	23.9709	24.9446	23.372	25.3214	21.0561	1364.05	331.83	3.08705	118.971	972.839	13.7589	497.377	35.0472	4.35498	0.284682	4.81967	1.38374
P2a		SMH 577	[58]	parviglumis	19.7325	-104.8719	572	El_Llanito	Jalisco	2009						23.0503	15.7278	66.6466	205.644	34.0474	10.4485	23.5989	24.8374	23.0526	25.0749	20.8728	1317.7	320.519	3.17535	118.749	941.777	13.3315	473.651	36.4951	4.13443	0.144262	4.60611	1.1403
P3a		SMH 570	[54]	parviglumis	19.9339	-104.0077	944	La_Labor	Jalisco	2009						23.0098	15.939	63.3136	233.151	35.4136	10.2389	25.1747	24.9178	21.808	25.4398	20.3493	675.557	156.045	4.34666	101.809	416.551	17.0851	310.21	38.0572	0.959068	2.99641	-	-
P4a		MIT14	[58]	parviglumis	19.9458	-103.9958	958	San_Lorenzo	Jalisco	2010						23.4174	16.1968	63.3382	238.086	35.9954	10.4235	25.5719	25.3995	22.1547	25.9069	20.7137	682.849	157.637	4.00452	102.41	420.661	16.4939	311.964	37.7289	1.22424	3.30209	1.85344	3.05304
P5a		SMH 569	[58]	parviglumis	19.9218	-104.0977	963	Los_Naranjos	Jalisco	2009						23.5564	16.1019	63.3561	238.983	35.9859	10.5709	25.415	25.6091	22.205	26.0571	20.8762	738.427	171.608	4.11316	104.142	455.022	16.6014	329.42	40.176	1.52672	3.22996	-	-
P6a		SMH 567	[58]	parviglumis	19.9130	-104.1169	976	El_Estanco	Jalisco	2009						23.3434	15.8834	63.3483	235.942	35.5922	10.519	25.0732	25.3615	22.0132	25.8041	20.6931	740.045	172.952	4.43871	104.411	458.095	16.9144	330.039	40.5058	1.42323	3.00577	-	-
P7a		MIT 15	[58]	parviglumis	19.9129	-104.1123	976	Ejutla	Jalisco	2010						23.3277	15.8785	63.347	235.618	35.5793	10.5133	25.066	25.3368	22.006	25.7845	20.6786	734.593	171.479	4.42039	104.189	454.445	16.909	328.134	40.3235	1.39577	3.0027	-	-
P8a		SMH 566	[58]	parviglumis	19.9027	-104.1572	1140	El_Estanco	Jalisco	2009						21.8115	15.548	63.3027	227.316	33.8524	9.29097	24.5614	23.7216	20.6003	24.1876	19.2191	760.502	176.674	5.82075	101.833	466.997	20.2056	338.783	44.646	0.299224	2.28534	-	-
P9a		SMH 565	[54]	parviglumis	19.8961	-104.1768	1317	Ejutla	Jalisco	2009						20.9458	15.813	63.3542	229.865	33.1755	8.21584	24.9597	22.9372	19.697	23.3739	18.3192	815.198	188.903	6.09783	101.617	497.678	21.5406	360.05	48.5289	-0.193323	2.13656	0.495229	2.27908
P10a		SMH578	[54]	parviglumis	19.5354	-104.0583	1369	El Rodeo	Jalisco	2009						19.4851	14.4819	63.0891	192.854	30.819	7.86424	22.9547	20.7271	18.3889	21.4982	17.2618	1012.02	233.49	4.21796	105.811	644.019	17.6938	414.542	54.9444	0.70581	0.16712	1.30311	0.646413
P11a		SMH 564	[54]	parviglumis	19.9100	-104.1726	1407	Ejutla	Jalisco	2009						20.7241	15.977	63.3873	231.614	33.0943	7.88891	25.2054	22.7407	19.4748	23.1805	18.0741	819.144	188.908	6.31127	101.025	498.918	22.0882	363.424	49.1593	-0.42773	2.18167	-	-
P12a		CM12	[54]	parviglumis	20.6273	-104.4079	1426	Guachinango	Jalisco	2010						19.2487	17.2506	63.6113	257.535	32.6906	5.57177	27.1188	21.6839	17.8186	21.9739	16.267	940.305	242.776	4.40992	114.279	633.399	17.3157	469.991	35.8899	-0.235848	1.97297	0.277849	2.98486
M1a		SMH 580	[58]	mexicana	19.9646	-101.2354	1844	Capacho	Michoacán	2010						17.9795	15.8663	64.1164	238.09	30.4495	5.70335	24.7461	19.8314	15.9811	20.5636	15.1639	727.508	170.266	6.85291	104.511	451.995	22.8209	332.009	28.5287	-2.42588	0.821925	-1.8248	1.30824
M2a		CM11	[58]	mexicana	20.1394	-102.0684	1846	Churintzio	Michoacán	2010						17.8484	16.1985	62.9642	253.165	30.7406	5.01409	25.7265	19.8348	17.1931	20.6359	14.8954	789.763	201.543	5.29895	111.429	515.254	20.0612	375.788	25.58	-1.69226	1.16884	-1.17562	2.008
M3a		SMH575	[54]	mexicana	20.0532	-101.0881	1849	San_Rafael	Michoacán	2009						18.01	15.6604	64.0554	241.115	30.4118	5.96359	24.4483	19.2548	15.9806	20.6301	15.1503	680.928	159.657	7.07676	104.556	425.96	23.0813	307.942	27.8993	-2.60112	0.816386	-1.99562	1.23809
M4a		SMH 572	[58]	mexicana	19.9582	-100.8497	1854	Andocutin	Guanajuato	2009						17.9504	15.9158	63.8697	242.842	30.4081	5.48891	24.9191	19.3054	15.7997	20.5763	15.0684	728.776	170.326	6.80888	105.9	461.866	21.6944	326.98	26.795	-2.44239	0.855157	-1.86137	1.41081
M5a		SMH576	[54]	mexicana	20.1607	-101.3731	1856	Tejocote_de_Clalera	Guanajuato	2009						18.2769	15.8682	64.8275	238.332	30.6357	6.15813	24.4776	20.099	16.284	20.8755	15.4658	696.795	171.272	6.21795	106.476	442.283	22.7169	163.772	28.5906	-2.23672	0.774128	-1.62494	1.09868
M6a	H2	SMH571	[54]	mexicana	19.9917	-100.8849	1861	San_Jose_de_las_Pilas	Guanajuato	2009						17.3311	15.5157	63.4194	241.546	29.6571	5.19187	24.4653	18.649	15.2219	19.9539	14.4582	740.553	177.345	6.82014	107.04	471.032	22.0121	336.753	27.127	-2.60575	0.488138	-2.03657	1.15081
M7a		SMH 573	[58]	mexicana	19.9828	-100.9599	1878	Puerto_de_Cabras	Guanajuato	2009						17.8978	15.7313	63.6759	242.469	30.3535	5.6482	24.7053	19.1987	15.8078	20.5289	15.0176	694.791	163.874	6.79528	106.056	441.665	21.4621	312.334	26.043	-2.49335	0.838638	-1.91481	1.34816
M8a		SMH579	[58]	mexicana	20.1338	-101.4342	2002	Armadillo	Michoacán	2010						17.9993	15.8304	65.3351	230.434	30.2462	6.01666	24.2296	19.7172	16.0955	20.5396	15.2799	717.861	180.345	6.00727	107.647	459.722	22.5087	168.658	28.4501	-2.18084	0.386322	-1.58543	0.764354
M9a		SMH-MGCH 582	[57]	mexicana	20.7195	-102.0898	2176	Jesús_María	Jalisco	2011						16.0138	13.8394	61.9026	220.442	27.626	5.26922	22.3567	17.6471	15.5235	18.549	13.5107	811.587	226.2	4.14581	115.996	551.026	17.6216	180.845	27.2287	-1.46992	-0.996808	-1.00309	-0.121561
Gradient b
P1b		CM03	[54]	parviglumis	17.1719	-99.5415	343	Tierra Colorada	Guerrero	2010						26.7759	13.9968	67.6878	135.934	36.7093	16.0308	20.6785	27.126	26.2271	28.1357	25.2673	1222.49	280.635	2.27796	115.663	779.73	11.176	522.656	22.4893	6.45513	-0.586688	-	-
P2b	L1	CM04	[54]	parviglumis	16.9811	-99.2855	581	Tecoanapa	Guerrero	2010						24.8048	12.8912	68.4629	115.154	33.917	15.0876	18.8294	25.1467	24.0238	25.8612	23.6355	1735.02	422.632	2.67413	115.973	1114.78	10.8441	694.853	42.8169	7.46866	-3.00828	7.89574	-1.92725
P3b		CM08	[54]	parviglumis	18.2377	-99.2180	1101	Paso_Morelos	Guerrero	2010						24.0023	15.1311	69.4662	178.309	35.2076	13.4256	21.782	24.673	22.9186	26.1918	21.9433	920.151	192.702	1.8038	110.779	574.864	8.82693	72.5783	15.1077	3.39806	-0.191161	3.8581	-0.500458
P4b		CM07	[54]	parviglumis	17.4596	-99.3683	1107	Mochitlán	Guerrero	2010						23.1349	13.7647	68.5783	144.225	32.9057	12.8342	20.0715	23.6162	21.9602	24.5548	21.4928	1128.32	239.692	3.33965	108.679	709.021	17.0801	265.037	33.6776	3.31325	-1.54558	3.86026	-1.51773
P5b		CM05	[54]	parviglumis	17.3918	-99.4776	1201	Chilpancingo	Guerrero	2010						21.8822	12.9618	68.3388	135.74	31.0508	12.0838	18.967	22.4154	20.7171	23.2275	20.3457	1267.63	284.819	3.94724	111.407	811.513	19.6252	536.144	35.2364	3.32428	-2.75166	3.82545	-2.16335
P6b		CM06	[54]	parviglumis	17.4219	-99.4507	1251	Mazatlán	Guerrero	2010						21.1511	12.7882	68.1514	133.928	30.3004	11.5361	18.7643	21.6572	20.0211	22.4792	19.6212	1229.86	276.068	4.22162	110.888	785.21	19.6056	524.994	34.0683	2.79298	-2.99687	-	-
P7b		SMH 581	[58]	parviglumis	19.3274	-100.4214	1383	Enandio	Michoacán	2011						20.5419	14.7319	67.5696	158.959	32.0305	10.228	21.8025	21.1072	19.4587	22.526	18.846	895.311	204.098	4.88951	105.438	546.245	17.5286	225.392	26.8275	0.703738	-1.01256	1.25645	-0.983476
P8b	IP1	CM02	[54]	parviglumis	18.4110	-99.9084	1439	Alcholoa	Guerrero	2010						22.1806	13.1673	68.1415	157.987	32.5635	13.2401	19.3234	22.4077	21.5114	24.4074	20.5282	998.874	214.882	2.84579	111.201	629.606	10.7754	65.9509	22.1373	3.03661	-1.78338	3.51502	-1.89721
P9b		CM01	[54]	parviglumis	18.3498	-99.8411	1649	Teloloapan	Guerrero	2010						21.3297	12.595	67.9625	154.742	31.2161	12.6838	18.5323	21.6349	20.619	23.4685	19.6602	1057.23	228.399	3.69526	108.988	662.9	12.8448	79.477	26.1127	2.57517	-2.42345	3.0836	-2.428
M1b	IM1	CM09	[54]	mexicana	18.9741	-99.0703	1669	Huilotepec	Morelos	2010						20.2756	14.251	69.2523	162.361	30.9762	10.3979	20.5784	20.3901	19.2843	22.2852	18.458	1091.93	224.316	4.65056	108.222	663.638	16.4896	81.0509	26.6329	1.12222	-2.13244	-	-
M2b		Texcoco_Texcoco	[57]	mexicana	19.5025	-98.9146	2234	Texcoco	México	2011						15.7112	17.0784	67.658	221.025	27.6988	2.45657	25.2422	17.4538	13.0558	17.9237	13.0558	583.956	114.476	5.13955	88.2965	327.673	20.5024	270.714	20.5024	-4.72772	-0.216364	-4.16009	-0.202712
M3b		Cocotitlan_Cocotitlan	[57]	mexicana	19.2262	-98.8661	2252	Cocotitlán	México	2011						15.5918	15.4626	68.4446	186.291	26.6105	4.01903	22.5914	16.8817	14.136	17.5395	13.3533	701.641	137.246	5.6282	92.3503	396.27	23.216	210.707	24.8779	-3.95566	-1.79695	-3.36821	-1.77036
M4b		Tenancingo_Tenancingo	[57]	mexicana	19.1595	-98.1854	2306	Tenancingo	Tlaxcala	2011						15.0544	17.1467	69.9155	197.759	26.8022	2.27729	24.5249	16.588	13.3178	17.0256	12.7493	825.896	161.684	6.60524	92.0567	452.554	24.4104	382.989	27.1948	-4.52506	-1.45331	-3.93625	-1.06505
M5b		SanNicolas_SnNicolasBuenosAires	[57]	mexicana	19.1742	-97.5528	2375	San_Nicolas	Puebla	2011						14.2069	17.198	72.2209	185.809	25.4556	1.64247	23.8131	15.5748	11.9079	15.9816	11.9079	576.431	109.843	4.2997	80.2684	276.876	22.8871	269.256	22.8871	-5.6856	-2.02096	-5.1128	-2.30115
M6b		Calpan_Calpan	[57]	mexicana	19.0839	-98.4874	2447	Calpan	Puebla	2011						13.8525	15.0362	71.1702	161.224	24.0498	2.92273	21.1271	15.0169	12.5523	15.5094	11.9814	897.474	171.495	6.99847	94.6487	505.847	26.7768	276.808	31.3056	-4.47196	-3.72106	-3.87042	-3.35618
M7b	H1	CM10	[54]	mexicana	19.4075	-99.6271	2581	VillaSeca	Mexico	2010						13.4103	16.3313	69.2546	194.045	24.5458	0.96427	23.5816	15.0031	11.632	15.3593	11.0827	824.212	171.904	8.95524	94.2717	481.704	31.5214	382.459	34.073	-5.84245	-2.22156	-5.17999	-1.58008
Experimental fields
CEBAJ		-	-	-	20.5222	-100.8122	1750	CEBAJ	Guanajuato	-		-	-	-	-	18.7388	16.5651	63.2404	281.503	31.7648	5.57095	26.1938	21.1798	16.1772	21.7945	15.4623	635.817	146.802	6.0855	103.511	394.008	19.1825	293.069	22.6359
SENGUA		-	-	-	21.2986	-100.5164	2017	SENGUA	Guanajuato	-		-	-	-	-	16.8096	15.9037	63.3074	263.913	29.6015	4.48013	25.1213	18.9867	14.5863	19.6177	13.7095	427.071	80.2423	6.55906	82.6245	225.658	21.8905	193.21	24.0455
T1=BIO1, Annual Mean Temperature; T2=BIO2, Mean Diurnal Range; T3=BIO3, Isothermality (BIO2/BIO7); T4=BIO4, Temperature Seasonality; T5=BIO5, Max Temperature of Warmest; Month; T6=BIO6, Min Temperature of Coldest Month; T7=BIO7, Temperature Annual Range (BIO5–BIO6); T8=BIO8, Mean Temperature of Wettest Quarter; T9=BIO9, Mean Temperature of Driest Quarter; T10=BIO10, Mean Temperature of Warmest Qu…
P12=BIO12, Annual Precipitation; P13=BIO13, Precipitation of Wettest Month; P14=BIO14, Precipitation of Driest Month; P15=BIO15, Precipitation Seasonality (coefficient of variation); P16=BIO16, Precipitation of Wettest Quarter; P17=BIO17, Precipitation of Driest Quarter; P18=BIO18, Precipitation of Warmest Quarter; P19=BIO19, Precipitation of Coldest Quarter.
[58] : M.A. Fustier, et al., Mol Ecol. 26 (2017) 2738–56, [54] : C. Muñoz-Díez, et al., New Phytol. 199 (2013) 264-276, [57] : J.A. Aguirre-Liguori, et al., Mol Ecol. 26 (2017) 1-15
