## Supplementary material for "Common gardens in teosintes reveal the establishment of a syndrome of adaptation to altitude": Table S2

### Sheet: S2 Table
S2 Table. List of the 18 phenotypic traits measured and estimates of narrow-sense heritabilities (h2, with standard deviation s.d).
Mother plant data were available only for 3 grain-related traits.
Trait	Description	Mean h2 (s.d)	Mean h2 (s.d) with mother plant data						Mean h2 (s.d.) by population
				P1a	P9a	P10a	M6a	M8a	P2b	P3b	P5b	P6b	P9b	M7b
Plant architecture
PL Plant Height	Length of the main tiller from the stem base to the tip of the primary tassel (m)	0.335 (0.220)	NA	0.2 (0.263)	0.278 (0.266)	0.198 (0.214)	0.28 (0.257)	0.739 (0.253)	0.216 (0.258)	0.12 (0.132)	0.307 (0.292)	0.206 (0.255)	0.779 (0.209)	0.367 (0.264)
HLE Height of the Lowest Ear	Length of the primary tiller from the stem base to the lowest ear insertion (m)	0.310 (0.220)	NA	0.111 (0.168)	0.161 (0.186)	0.126 (0.164)	0.252 (0.28)	0.774 (0.225)	0.155 (0.203)	0.696 (0.262)	0.354 (0.319)	0.377 (0.319)	0.455 (0.312)	0.813 (0.174)
HHE Height of the Highest Ear	Length of the primary tiller from the stem base to the highest ear insertion (m)	0.389 (0.265)	NA	0.119 (0.191)	0.139 (0.158)	0.629 (0.275)	0.182 (0.202)	0.136 (0.161)	0.358 (0.318)	0.236 (0.253)	0.146 (0.182)	0.484 (0.329)	0.23 (0.263)	0.757 (0.211)
Til number of Tillers	Number of tillers	0.362 (0.334)	NA	0.014 (0.051)	0.19 (0.257)	0.016 (0.081)	0.783 (0.321)	0.484 (0.385)	0.288 (0.361)	0.182 (0.313)	0.215 (0.304)	0.071 (0.19)	0.876 (0.17)	0.859 (0.253)
LBr number of Lateral Branches	Number of lateral branches on the primary tiller	0.427 (0.326)	NA	0.685 (0.319)	0.548 (0.392)	0.368 (0.34)	0.828 (0.225)	0.11 (0.194)	0.815 (0.279)	0.085 (0.161)	0.315 (0.318)	0.829 (0.233)	0.025 (0.052)	0.093 (0.186)
NoE number of Nodes with Ears	Number of nodes with ears on the primary tiller	0.207 (0.167)	NA	0.054 (0.092)	0.063 (0.14)	0.037 (0.073)	0.206 (0.32)	0.182 (0.218)	0.146 (0.257)	0.098 (0.19)	0.383 (0.384)	0.179 (0.278)	0.582 (0.362)	0.344 (0.288)
Leaf features
LeL Leaf Length	Length of one intermediate leaf on the primary tiller (cm)	0.282 (0.151)	NA	0.206 (0.209)	0.24 (0.204)	0.369 (0.229)	0.648 (0.23)	0.442 (0.252)	0.136 (0.184)	0.183 (0.208)	0.168 (0.176)	0.21 (0.183)	0.226 (0.2)	0.274 (0.214)
LeW Leaf Width	Width of one intermediate leaf on the primary tiller (cm)	0.192 (0.158)	NA	0.27 (0.364)	0.124 (0.202)	0.074 (0.129)	0.588 (0.368)	0.324 (0.329)	0.082 (0.203)	0.047 (0.091)	0.18 (0.219)	0.215 (0.244)	0.127 (0.195)	0.083 (0.135)
LeC Leaf Color	Colour of leaves on the whole plant on a qualitative scale (1-4)	0.154 (0.109)	NA	0.416 (0.383)	0.148 (0.229)	0.121 (0.2)	0.073 (0.16)	0.1 (0.129)	0.272 (0.366)	0.089 (0.12)	0.121 (0.196)	0.218 (0.277)	0.087 (0.126)	0.047 (0.088)
Reproduction
FFT Female Flowering Time	Number of days from field planting* to first visible silks (when >10% of the flowers had reached at maturity)	0.664 (0.254)	NA	0.819 (0.314)	0.777 (0.263)	0.938 (0.128)	0.338 (0.376)	0.43 (0.354)	0.794 (0.354)	0.14 (0.212)	0.721 (0.383)	0.789 (0.283)	0.651 (0.37)	0.911 (0.17)
MFT Male Flowering Time	Number of days from field planting* to anther dehiscence (when >10% of the flowers had reached at maturity)	0.486 (0.346)	NA	0.456 (0.443)	0.13 (0.164)	0.912 (0.173)	0.714 (0.308)	0.59 (0.41)	0.886 (0.216)	0.076 (0.136)	0.678 (0.37)	0.785 (0.331)	0.01 (0.039)	0.105 (0.216)
TBr Tassel Branching	Number of branches in the tassel of the primary tiller	0.150 (0.162)	NA	0.194 (0.299)	0.026 (0.064)	0.138 (0.252)	0.4 (0.351)	0.479 (0.341)	0.231 (0.316)	0.007 (0.022)	0.029 (0.058)	0.071 (0.149)	0.047 (0.097)	0.024 (0.068)
Grain features
Gr number of Grains per ear	Number of grains per ear based on 5 ears for teosintes	0.434 (0.313)	NA	0.129 (0.233)	0.026 (0.047)	0.452 (0.332)	0.415 (0.376)	0.525 (0.348)	0.189 (0.339)	0.795 (0.233)	0.898 (0.153)	0.112 (0.187)	0.877 (0.163)	0.352 (0.373)
GrL Grain Length	Average length of grains as measured on 10 mature grains (mm)	0.482 (0.252)	0.631 (0.246)	0.634 (0.356)	0.06 (0.085)	0.809 (0.221)	0.662 (0.282)	0.369 (0.383)	0.546 (0.381)	0.851 (0.175)	0.126 (0.179)	0.402 (0.35)	0.397 (0.322)	0.441 (0.351)
GrWi Grain Width	Average width of grains based as measured on 10 mature grains (mm)	0.207 (0.155)	0.274 (0.160)	0.093 (0.18)	0.127 (0.166)	0.273 (0.283)	0.448 (0.307)	0.345 (0.341)	0.187 (0.242)	0.222 (0.265)	0.022 (0.04)	0.45 (0.361)	0.06 (0.092)	0.051 (0.087)
GrWe Grain Weight	Average grain weight based on 50 mature grains (g)	0.422 (0.272)	0.511 (0.043)	0.322 (0.365)	0.537 (0.305)	0.68 (0.297)	0.778 (0.254)	0.791 (0.238)	0.358 (0.399)	0.133 (0.232)	0.173 (0.247)	0.112 (0.21)	0.118 (0.218)	0.643 (0.295)
GrC Grain Color	Average color intensity of mature grains on a qualitative scale (1-6)	0.332 (0.265)	NA	0.613 (0.364)	0.311 (0.292)	0.136 (0.228)	0.162 (0.229)	0.798 (0.242)	0.212 (0.266)	0.094 (0.124)	0.688 (0.315)	0.021 (0.038)	0.455 (0.307)	0.159 (0.263)
Stomata features
StD Stomata Density	Density of stomata based on 9 image measurements on a single leaf (mm2)	0.302 (0.276)	NA	0.081 (0.235)	0.038 (0.115)	0.066 (0.167)	0.402 (0.403)	0.072 (0.151)	0.495 (0.459)	0.639 (0.408)	0.183 (0.293)	0.607 (0.388)	0.013 (0.038)	0.731 (0.352)
