## Supplementary material for "Common gardens in teosintes reveal the establishment of a syndrome of adaptation to altitude": Table S3

### Sheet: S3 Table
S3 Table. Significance of main effects for each trait as determined by models 1 and 4.
P-values of Wald tests are indicated, in red for P-values<0.05 for fixed effects and their interactions.
Model	Trait	Field	Year	Pop	Year:Field	Pop:Year	Pop:Field
1	PL	5.31E-99	3.36E-18	4.85E-33	1.20E-23	3.97E-02	5.32E-12
1	HLE	7.89E-170	1.79E-03	1.94E-22	1.39E-37	3.79E-02	1.64E-05
1	HHE	9.24E-151	1.11E-09	3.03E-26	1.38E-32	4.18E-02	3.63E-16
1	Til	2.40E-09	3.25E-05	5.47E-53	5.06E-17	2.59E-02	2.84E-09
1	LBr	2.82E-02	2.57E-18	3.52E-37	3.42E-23	2.28E-03	8.06E-07
1	NoE	6.35E-01	1.01E-04	1.97E-10	1.59E-01	1.23E-05	6.19E-09
1	LeL	2.18E-75	5.64E-11	6.52E-27	2.62E-05	7.03E-18	3.04E-16
1	LeW	4.91E-01	0.00E+00	1.21E-38	1.95E-06	2.32E-40	2.96E-03
1	LeC	1.65E-01	1.44E-09	5.09E-08	2.30E-01	3.94E-01	1.00E-02
1	FFT	6.37E-07	2.76E-33	1.12E-72	4.15E-09	6.82E-17	1.60E-13
1	MFT	1.14E-02	1.19E-17	1.37E-73	7.98E-01	2.57E-11	7.50E-09
1	TBr	1.94E-04	2.42E-10	3.02E-21	1.00E+00	4.85E-30	6.15E-03
1	Gr	7.61E-02	5.18E-07	1.08E-11	5.92E-01	8.10E-04	2.32E-01
1	GrL	3.83E-01	2.44E-13	9.02E-56	2.56E-03	1.19E-07	1.87E-03
1	GrWi	5.34E-01	1.34E-03	3.94E-40	4.69E-05	6.87E-05	7.78E-03
1	GrWe	8.08E-01	1.21E-01	1.81E-56	1.10E-02	4.92E-01	2.03E-18
1	GrC	1.08E-02	3.66E-24	3.12E-12	6.29E-01	4.17E-02	1.42E-17
1	StD	2.52E-04	1.02E-23	1.36E-24	4.52E-12	1.08E-02	8.50E-03
Model	Trait	Field	Year	Alt	Year:Field	Alt:Year	Alt:Field
3	PL	1.37E-95	3.92E-16	3.17E-09	1.64E-26	2.05E-02	6.44E-10
3	HLE	1.49E-167	1.96E-03	7.22E-03	1.34E-44	1.17E-02	2.19E-07
3	HHE	6.97E-146	6.39E-09	8.27E-03	1.54E-35	3.23E-01	3.78E-14
3	Til	7.42E-09	3.07E-05	2.61E-31	8.11E-20	7.43E-01	1.94E-09
3	LBr	4.67E-02	4.87E-17	2.73E-20	1.20E-24	4.12E-01	8.53E-01
3	NoE	8.45E-01	5.55E-04	7.80E-01	2.32E-02	8.72E-06	1.00E-06
3	LeL	1.04E-69	6.83E-10	7.55E-10	1.72E-07	1.93E-05	1.95E-11
3	LeW	4.74E-01	0.00E+00	6.57E-39	1.40E-07	7.93E-43	3.22E-06
3	LeC	1.72E-01	3.23E-09	7.48E-05	4.62E-02	9.41E-02	5.56E-01
3	FFT	3.95E-08	5.37E-30	7.50E-43	2.03E-10	5.78E-05	6.33E-04
3	MFT	1.66E-03	3.93E-16	7.69E-42	1.76E-01	1.86E-07	1.49E-02
3	TBr	2.90E-04	1.01E-10	6.04E-04	5.51E-01	2.57E-30	6.59E-05
3	Gr	9.50E-02	1.02E-06	3.40E-12	6.55E-01	7.26E-01	6.25E-01
3	GrL	4.53E-01	5.79E-13	3.25E-13	3.68E-03	4.67E-07	1.36E-05
3	GrWi	4.28E-01	1.57E-03	2.86E-26	9.89E-05	1.92E-05	7.23E-03
3	GrWe	9.60E-01	1.21E-01	9.15E-38	2.59E-01	9.01E-01	2.06E-18
3	GrC	8.79E-03	9.98E-25	1.07E-09	6.62E-01	9.07E-01	4.74E-21
3	StD	4.08E-05	6.29E-25	2.25E-25	2.64E-14	9.68E-05	6.92E-04
