## Supplementary material for "Common gardens in teosintes reveal the establishment of a syndrome of adaptation to altitude": Table S4

### Sheet: S4 Table
S4 Table. Description of 46 SSRs and genotyping success rate.
SSRs were multiplexed by groups of 3 (Trio) except for one (phi046).
Chromosome, Motif, Size range, the number of alleles and the success rate of genotyping among all individuals are given.
SSRs with success rate <40.7% were discarded from analyzes (*).
SSR	Trio	Chromosome	Motif	Size range	#alleles	success rate (%)
phi046	1	3	ACGC	62-66	8	86.3
phi427434	2	2	ACC	123-144	11	74.9
phi112		7	AG	125-163	19	77.6
umc1496		5	GCA	135-164	22	71.2
phi331888	3	5	AAG	124-138	13	87.9
phi029		8	AG/AGCG	145-165	23	80.7
phi031*		6	GTAC	186-228	NA	0.00
phi121*	4	8	CCG	97-106	NA	0.00
phi127		2	AGAC	97-132	14	85.5
phi065		9	CACTT	130-149	6	91.1
phi059	5	10	ACC	115-159	10	74.9
phi109188		5	AAAG	146-177	18	82.4
phi402893		2	AGC	207-243	17	75.1
umc1319	6	10	ACC	113-125	6	94.1
phi308707		1	AGC	114-132	8	84.3
phi064		1	ATCC	73-112	19	75.8
phi084	7	10	GAA	149-160	10	85.7
phi104127		3	ACCG	156-168	11	75.6
phi453121*		3	ACC	207-228	NA	0.00
phi108411*	8	9	AGCT	117-139	NA	0.00
phi034		7	CCT	119-145	16	84.7
phi330507		5	CCG	132-142	6	76.4
phi062	9	10	ACG	150-179	11	90.7
phi024		5	CCT	161-176	12	87.1
phi032		9	AAAG	232-240	13	79.1
phi002	10	1	AACG	71-75	8	91.9
phi089		6	ATGC	85-94	12	92.0
phi014		8	GGC	148-169	10	90.3
phi078*	11	6	AAAG	122-214	NA	0.00
phi116		7	ACTG/ACG	140-175	20	89.5
phi033		9	AAG	234-261	14	88.4
phi109275	12	1	AGCT	120-140	19	63.2
umc1133		6	ATAC	86-103	17	69.8
phi233376		8	CCG	137-157	18	63.0
phi448880	13	9	AAG	171-186	6	93.1
dupssr34		4	TTG	114-176	39	88.2
phi213984*		4	ACC	284-302	NA	0.00
phi102228	14	3	AAGC	123-135	14	85.9
phi072*		4	AAAC	132-266	NA	0.00
phi051		7	AGG	137-147	13	66.8
phi053	15	3	ATAC	167-213	19	95.1
phi115		8	AT/ATAC	290-310	2	97.0
phi227562		1	ACC	307-332	13	82.2
phi335539*	16	1	CCG	91-98	10	40.7
phi308090		4	AGC	210-223	11	82.2
phi389203		6	AGC	301-313	11	92.2
