## Supplementary material for "Common gardens in teosintes reveal the establishment of a syndrome of adaptation to altitude": Table S5

### Sheet: S5 Table
S5 Table. Characteristics, association with phenotypes and correlation with environment of 218 outlier SNPs.
Chromosome, Position, NonGenic (>1kb from a gene) or Genic (<1kb on either side of the gene) status and corresponding Gene Name are indicated, as well as location within inversions.
Note that SNP_1 to SNP_124 were detected by a combination of methods [53], SNP_125 to SNP_141 were detected on another sample of 49 populations [89], and SNP_142 to SNP_218 were detected solely from Fst-scans.
Minor allele frequency (MAF) in the association panel is also shown when >5%. The 171 resulting SNPs were used both in environmental analyses and association mapping and are marked in bold (SNPs not used in these analyzes are shaded in grey).
SNPs whose frequencies are correlated to PCenv1 and PCenv2 are shown in the corresponding columns.
We highlighted those associated with the different traits at 10% FDR threshold. Pink for those associated in the K5 model (“5”), blue for those associated to the 11 population model (“11”) and purple for their interactions (“5-11”).
SNPs included in the multiple SNP models, with the 11 populations of origin as structure control, are marked in bold black boxes.
SNP	Chrom	Position	Gene Name	Status	Gene function (name)	Inversion	Correlated to PCenv1	Correlated to PCenv2	MAF	PL	HLE	HHE	Til	LBr	NoE	LeL	LeW	LeC	FFT	MFT	TBr	Gr	GrL	GrWi	GrWe	GrC	StD
SNP_1	1	50033864	GRMZM2G124532	Genic	phytochrome B1 (phyB1)				11.12	5		5					5				5	5	5-11	5
SNP_2	1	51320026	GRMZM2G084940	Genic	invertase alkaline neutral 7 (invan7)				8.12	5	5	5					5				5	5			5
SNP_3	1	70582465	GRMZM2G524711	Genic		Inv1n	1	1	35.55	5		5	5				5		5	5				5
SNP_4	1	103827827	GRMZM5G866843	Genic	similar to RCD one2 (sro2)	Inv1n	1		37.29	5		5							5
SNP_5	1	168414611	GRMZM2G018472	Genic	bHLH-transcription factor 26 (bhlh26)				49.81	5	5	5										5			5
SNP_6	1	180944170	GRMZM2G098494	Genic	Na+/H+ antiporter 7 (nhx7)				33.95																		5
SNP_7	1	195761492	GRMZM5G872204	Genic	Discolored-paralog2 (dsc2)				20.90				5						5-11				5
SNP_8	1	197386628	GRMZM2G159581	Genic
SNP_9	1	198735122	GRMZM2G055968	Genic					10.56	5		5									5	5	5	5	5
SNP_10	1	249318279	GRMZM2G103843	Genic					12.67												5
SNP_11	1	252393890		NonGenic
SNP_12	1	262457397	GRMZM2G351304	Genic
SNP_13	2	41485594	GRMZM2G414537/GRMZM2G414620	Genic					18.58														5
SNP_14	2	143673112	GRMZM2G042897	Genic				1	49.18
SNP_15	2	193191211	GRMZM2G158809	Genic	phosphatidylethanolamine-binding protein 18 (pebp18)				23.44										5-11	5-11
SNP_16	3	21318315		NonGenic
SNP_17	3	201798588	GRMZM2G171373	Genic	hexokinase6 (hex6)				27.06	5
SNP_18	3	216419176	GRMZM2G429899	Genic	shrunken2 (sh2)				20.18
SNP_19	4	3150731		NonGenic			1		24.59
SNP_20	4	18573737	GRMZM2G440208	Genic	phosphogluconate dehydrogenase 3 (pgd3)				15.32
SNP_21	4	33118370	GRMZM2G104907/GRMZM2G104942	Genic			1		34.19
SNP_22	4	41373553	GRMZM2G138060	Genic	sugary1 (su1)		1		21.08			5							5	5	5				5		5
SNP_23	4	46065852		NonGenic
SNP_24	5	1358397	GRMZM2G138676	Genic					19.91	5		5							5	5
SNP_25	5	6381066	GRMZM2G141903/GRMZM2G141940	Genic					23.19	5-11		5-11
SNP_26	5	39893932	GRMZM2G012958	Genic					41.69	5	5	5	5
SNP_27	5	42301877	GRMZM2G035405	Genic	ARF-transcription factor 18 (arftf18)				9.93	5	5	5									5		5
SNP_28	5	64116218	GRMZM2G145088	Genic					13.28	5										11	5
SNP_29	5	64775301	GRMZM2G060583	Genic					37.62				5		5
SNP_30	5	65125729	GRMZM2G011998	Genic					16.39			5-11
SNP_31	5	92182318	GRMZM2G179454	Genic
SNP_32	5	148413102		NonGenic			1		22.68			5
SNP_33	5	215830190	GRMZM5G837869	Genic	cytochrome P450 13 (cyp13)				19.05
SNP_34	6	51228486		NonGenic					47.44				5				5						5
SNP_35	6	87120463	GRMZM2G027995	Genic	eukaryotic initiation factor4a (Eif4A)				11.72
SNP_36	6	88593564	GRMZM2G113244	Genic
SNP_37	6	104503351	GRMZM2G159744	Genic					7.72
SNP_38	7	143113709	GRMZM2G179024	Genic					47.48															5
SNP_39	7	174983719	GRMZM2G005732	Genic			1		40.88				5								5	5
SNP_40	8	4957045	GRMZM2G475017	Genic	C3H-transcription factor 323 (c3h23)				48.00	5													5
SNP_41	8	40263865	GRMZM2G132903	Genic	enoyl-CoA hydratase1 (ech1)		1		34.62
SNP_42	8	44447408		NonGenic
SNP_43	8	47311640		NonGenic
SNP_44	8	51741986		NonGenic
SNP_45	8	56453845	GRMZM2G001755	Genic			1		32.83														5
SNP_46	8	124654224	GRMZM2G058745	Genic	hexokinase3 (hex3)
SNP_47	8	132878592	GRMZM2G056014	Genic	calcium pump1 (cap1)		1		12.98										5	5			5
SNP_48	8	136050565	GRMZM2G113078/GRMZM2G088132	Genic					21.12
SNP_49	9	124233766	GRMZM2G171428	Genic	WRKY-transcription factor 61 (wrky61)	Inv9e	1		6.85	5		5					5		5	5			5	5	5		5
SNP_50	9	126940455	GRMZM5G806784	Genic		Inv9e	1	1	22.64								5		5	5	5		5	5			5
SNP_51	9	136573380	GRMZM2G306482	Genic		Inv9e	1	1	10.29			5					5		5	5			5	5	5		5
SNP_52	9	138613085	GRMZM2G095727	Genic		Inv9e	1	1	8.10	5		5					5		5	5			5	5	5		5
SNP_53	9	145528034	GRMZM2G528283	Genic				1	23.50	5									5	5			5				5
SNP_54	1	168286704		NonGenic			1		35.73											5
SNP_55	1	168348856		NonGenic
SNP_56	1	179343553	GRMZM2G131245	Genic
SNP_57	1	236806700	GRMZM5G836588	Genic			1	1	25.83
SNP_58	3	9584508	GRMZM2G363535	Genic			1	1	33.24		5
SNP_59	3	62335914		NonGenic					7.01														5
SNP_60	3	64509459		NonGenic
SNP_61	3	109095362		NonGenic				1	6.96			5													5
SNP_62	3	111561600	GRMZM2G411536	Genic				1	15.11														5	5
SNP_63	4	47564793		NonGenic
SNP_64	4	170388650		NonGenic		Inv4m	1		38.38												5	5
SNP_65	4	170711055	GRMZM2G473411	Genic		Inv4m	1		26.73																		5
SNP_66	4	170783306		NonGenic		Inv4m
SNP_67	4	171111841		NonGenic		Inv4m	1		28.29		5
SNP_68	4	173995149	AC186287.7_FG005	Genic		Inv4m	1		27.64
SNP_69	4	177881170	GRMZM2G300624	Genic		Inv4m	1		27.23			5
SNP_70	4	180504078	GRMZM2G000764	Genic		Inv4m	1		25.28
SNP_71	4	181223878	GRMZM2G021912	Genic		Inv4m	1		28.14
SNP_72	4	225087669		NonGenic
SNP_73	5	101940822		NonGenic
SNP_74	5	102660991		NonGenic			1		41.66			5
SNP_75	5	103126178		NonGenic
SNP_76	5	103151251		NonGenic
SNP_77	5	103575632		NonGenic
SNP_78	5	103652454		NonGenic			1		39.22			5
SNP_79	5	104653139		NonGenic
SNP_80	5	107146543	GRMZM2G015033	Genic
SNP_81	5	112610568		NonGenic					8.20														5
SNP_82	5	112693361		NonGenic				1	5.63														5		5
SNP_83	5	148344999		NonGenic			1		26.16
SNP_84	7	150171759	GRMZM2G316191	Genic	PHD-transcription factor 26 (phd26)
SNP_85	8	18204	GRMZM2G122853	Genic
SNP_86	8	21240		NonGenic			1		27.89																5		5
SNP_87	8	228284		NonGenic			1		25.34								5
SNP_88	8	260479		NonGenic
SNP_89	8	356976	GRMZM2G085038	Genic
SNP_90	8	559686		NonGenic			1	1	19.30
SNP_91	8	618589	GRMZM2G077233	Genic			1		19.53
SNP_92	8	825774	GRMZM2G400489	Genic	MYB-related-transcription factor 2 (mybr2)		1		24.35										5	5
SNP_93	8	828512	GRMZM2G400489	Genic	MYB-related-transcription factor 2 (mybr2)
SNP_94	8	939485	GRMZM2G387528	Genic
SNP_95	8	1343730	GRMZM2G140885	Genic			1		48.74
SNP_96	8	1372690	GRMZM2G042636	Genic			1		26.26
SNP_97	8	2289581	GRMZM2G120876	Genic			1		26.61	5									5	5
SNP_98	8	2315211	GRMZM2G120857	Genic	isopropylmalate dehydrogenase4 (imd4)		1		24.18										5	5
SNP_99	8	2350251	GRMZM2G027728	Genic	ribosomal protein L30 (rpl30)				41.74									11
SNP_100	8	3576402	GRMZM2G044963	Genic			1		32.61				5
SNP_101	8	3979145	GRMZM2G139952	Genic			1		20.99
SNP_102	8	4515370	GRMZM2G022711	Genic			1		37.68
SNP_103	8	4598922		NonGenic			1		27.68										5	5
SNP_104	8	4616707	GRMZM2G029731	Genic			1		36.95
SNP_105	8	4801331	GRMZM2G049429	Genic			1		25.54
SNP_106	8	4843324		NonGenic			1		27.91
SNP_107	8	5915456	GRMZM2G024151	Genic			1		25.87
SNP_108	8	6809333	GRMZM2G056145	Genic			1		28.41
SNP_109	8	8452261		NonGenic
SNP_110	8	13716313		NonGenic					41.15
SNP_111	8	17372541		NonGenic			1		38.91
SNP_112	8	28124172	GRMZM2G075222/GRMZM2G075250	Genic			1		22.84
SNP_113	8	28525840	GRMZM2G018228	Genic			1		30.17
SNP_114	8	28699032	GRMZM2G379286	Genic			1		23.55										5	5
SNP_115	8	28763790	GRMZM2G107205	Genic			1		24.02										5	5
SNP_116	8	28852684	GRMZM2G122003	Genic			1		23.45										5
SNP_117	8	29016489	GRMZM2G393347	Genic			1		24.04										5	5
SNP_118	8	32570959	GRMZM2G075992	Genic			1		41.12				11						5	5			5
SNP_119	8	43099181		NonGenic				1	11.11	5		5
SNP_120	8	52086769		NonGenic				1	10.59	5		5											5
SNP_121	8	55936851	GRMZM2G131055/GRMZM2G131074	Genic			1		40.87				5										5
SNP_122	8	67729118	GRMZM2G043764/GRMZM2G345039	Genic	RNase PH homolog (rph1)			1	7.88	5		5							5	5				5
SNP_123	9	130990858	GRMZM2G084525	Genic		Inv9e		1	6.27	5-11													5		5
SNP_124	9	135144815	GRMZM2G121456	Genic	virescent30 (v30)	Inv9e		1	10.62	5		5							5-11	5			5	5	5
SNP_125	1	165413025		NonGenic					25.26				5						5	5					5
SNP_126	1	266029571		NonGenic			1		24.77												5				5
SNP_127	3	84903125	GRMZM2G112579	Genic
SNP_128	3	111866508	GRMZM2G135322	Genic				1	15.86										5				5
SNP_129	4	45663714		NonGenic					16.54										5	5					5		5
SNP_130	4	233810694	GRMZM2G063909	Genic			1		40.85	5	5	5								5		5	5
SNP_131	5	100073232		NonGenic			1		43.46														5
SNP_132	8	45263545	GRMZM2G142870	Genic	multidrug resistance associated protein6 (mrpa6)		1		11.65										5	5			5		5-11
SNP_133	8	68313700	GRMZM2G168654	Genic					18.89	5		5													5
SNP_134	8	72300837	GRMZM2G403797	Genic			1		26.36				5										5
SNP_135	9	119304019	GRMZM2G098079	Genic		Inv9e
SNP_136	9	126017135	GRMZM2G170843	Genic		Inv9e	1	1	8.39	5		5						11	5	5			5	5	5-11		5
SNP_137	9	136302086	GRMZM2G115825	Genic		Inv9e	1	1	5.97	5		5					5		5	5			5	5	5		5
SNP_138	9	139382337	GRMZM2G166767	Genic		Inv9e
SNP_139	9	140781294	GRMZM2G083402	Genic		Inv9e
SNP_140	9	141470887	GRMZM2G146313	Genic		Inv9e
SNP_141	9	145765201	GRMZM2G328268	Genic				1	17.30	5		5							5	5			5
SNP_142	1	49815938	GRMZM2G013639	Genic					10.90	5		5					5				5		5	5	5
SNP_143	1	54922664		NonGenic					44.39	5		5
SNP_144	1	137979331		NonGenic
SNP_145	1	227989956		NonGenic			1		34.92
SNP_146	1	228005584		NonGenic
SNP_147	1	236818610	GRMZM5G836588	Genic					10.12										5				5
SNP_148	1	243023543	GRMZM2G125762	Genic					47.94	5			5				5-11								11
SNP_149	1	258688386		NonGenic					41.07								5-11				5
SNP_150	1	268560405	GRMZM2G000622	Genic			1		37.64				5										5
SNP_151	2	12442449	GRMZM2G313020	Genic					28.04				5
SNP_152	2	31448551	GRMZM2G041876	Genic
SNP_153	2	74084625	GRMZM2G026918	Genic				1	35.43	5	5	5															5
SNP_154	2	83127028		NonGenic			1		24.06										5
SNP_155	2	133085160		NonGenic					16.96													5
SNP_156	2	146125013	GRMZM2G076415	Genic					45.87	5		5				5-11
SNP_157	2	163413504		NonGenic					24.72	5		5	5							5			5	5	5-11
SNP_158	2	189968292	GRMZM2G041633	Genic					45.98	5	5	5								5
SNP_159	2	217634370	GRMZM2G109425	Genic					30.02														5	5	5
SNP_160	2	230520562	GRMZM2G158872	Genic					10.19										5	5			5		5
SNP_161	3	8606769	AC232289.2_FG005	Genic					42.27	5		5
SNP_162	3	14375497	GRMZM5G816228	Genic
SNP_163	3	110514686	GRMZM2G421029	Genic
SNP_164	3	112158024		NonGenic			1		35.61	5
SNP_165	3	113076088	GRMZM2G369203	Genic					49.26	5		5
SNP_166	3	123867416	GRMZM2G073750	Genic	ARF-transcription factor 9 (arftf9)				23.45
SNP_167	3	162828569	GRMZM2G133173	Genic					21.22			5
SNP_168	3	177124534	GRMZM2G396231	Genic					35.41
SNP_169	3	219383329	GRMZM2G061890	Genic			1		39.80	5		5															5
SNP_170	3	226255690	GRMZM2G030596	Genic					38.80														5
SNP_171	3	231056268		NonGenic					33.53
SNP_172	4	5666978	GRMZM2G169160	Genic	seryl-tRNA synthetase (ser2)				30.73
SNP_173	4	9126461		NonGenic				1	34.52	5		5	5	5			5		5	5		5	5	5	5
SNP_174	4	41405883		NonGenic			1		25.11	5		5
SNP_175	4	51902320		NonGenic			1		29.68	5
SNP_176	4	78668023	GRMZM2G415219	Genic					37.55																		5
SNP_177	4	122884528		NonGenic				1	45.35
SNP_178	4	195551119		NonGenic					41.27
SNP_179	5	20080442	GRMZM2G156748	Genic					30.45															5	5-11
SNP_180	5	77196738		NonGenic					28.29	5		5											5	5
SNP_181	5	87715294		NonGenic			1		28.01
SNP_182	5	98391122		NonGenic				1	32.77
SNP_183	5	113828969		NonGenic			1		30.75																5
SNP_184	5	115978816	GRMZM2G452633	Genic					35.98												5		5
SNP_185	5	137582803		NonGenic			1		34.51														5
SNP_186	5	148348395		NonGenic			1		24.66
SNP_187	5	184701046	GRMZM2G560811	Genic					19.69												5
SNP_188	5	193653062	GRMZM2G005996	Genic			1		21.67	5									5
SNP_189	6	43975209	GRMZM2G043995	Genic					41.68				5										5
SNP_190	6	45242004		NonGenic			1		20.58											5
SNP_191	6	52199461		NonGenic					36.70
SNP_192	6	54776449	GRMZM2G134214	Genic	PHD-transcription factor 32 (phd32)		1		26.76														5
SNP_193	6	157274662		NonGenic					32.20
SNP_194	6	169128855		NonGenic
SNP_195	7	37836093	GRMZM2G071877	Genic			1		31.77		5	5							5	5	5	5
SNP_196	7	51505486		NonGenic			1		37.61				5						5	5			5		5
SNP_197	7	71077552		NonGenic
SNP_198	7	75676145		NonGenic
SNP_199	7	84801067		NonGenic					39.36	5		5
SNP_200	7	116544684		NonGenic					34.11	5		5
SNP_201	7	139116154	GRMZM2G081048/GRMZM2G080871	Genic			1		43.66
SNP_202	7	144729861		NonGenic
SNP_203	7	156573041	GRMZM2G153162	Genic					47.78														5
SNP_204	9	12269764	GRMZM2G436583	Genic		Inv9d	1		24.66	5							5-11								5
SNP_205	9	51050862	GRMZM2G100103	Genic	poor homologous synapsis1 (phs1)				42.84
SNP_206	9	119766875		NonGenic		Inv9e	1	1	8.20	5		5					5	11	5	5			5	5	5-11		5
SNP_207	9	120626342		NonGenic		Inv9e	1	1	8.62	5		5					5	11	5	5			5	5	5		5
SNP_208	9	125690268	GRMZM2G174286	Genic		Inv9e	1	1	10.43										5	5		5	5	5
SNP_209	9	127497303	GRMZM2G117746	Genic		Inv9e	1	1	15.12	5		5			5		5		5	5			5				5
SNP_210	9	134996351	GRMZM2G092174	Genic	phytochromeB2 (phyB2)	Inv9e	1		41.10	5									5-11	5-11			5
SNP_211	9	135082028	GRMZM2G090869	Genic		Inv9e	1	1	7.78	5		5					5		5	5			5	5	5-11		5
SNP_212	9	135153323	GRMZM2G121303	Genic		Inv9e
SNP_213	9	135258226	GRMZM5G875502	Genic	enhancer of zeste2 (mez2)	Inv9e	1	1	8.15	5		5					5		5	5			5	5	5		5
SNP_214	9	138324711	GRMZM2G145451	Genic		Inv9e		1	32.81														5	5
SNP_215	9	141331982	GRMZM2G481069	Genic		Inv9e	1	1	7.83	5		5					5		5	5			5	5	5-11		5
SNP_216	10	54940038	GRMZM2G101900	Genic
SNP_217	10	101049847	GRMZM2G159330	Genic
SNP_218	10	118507744	GRMZM2G437119	Genic					31.58	5
Plant Height (PL), Height of Lowest Ear (HLE), Height of Highest Ear (HHE), number of Tillers (Til), number of Lateral Branches (LBr), number Nodes with Ears in the main tiller (NoE), Leaf Length (LeL), Leaf Width (LeW), Leaf Color (LeC), Female Flowering Time (FFT), Male Flowering Time(MFT), Tassel branching (TBr), Number of grains per ear (Gr), Grain length (GrL), Grain width (GrWi), Grain weig…
