## Supplementary material for "Common gardens in teosintes reveal the establishment of a syndrome of adaptation to altitude": Table S6

### Sheet: S6 Table
S6 Table. Number of individuals used to test associations between 171 SNPs and 18 phenotypes.
SNP	PL	HLE	HHE	Til	LBr	NoE	LeL	LeW	LeC	FFT	MFT	TBr	Gr	GrL	GrWi	GrWe	GrC	StD
SNP_1	1045	1025	1018	1033	1025	1034	1046	1046	908	835	837	1042	918	1015	1015	989	997	602
SNP_2	1067	1047	1040	1055	1047	1056	1068	1068	926	851	853	1063	938	1038	1038	1012	1020	612
SNP_3	1054	1035	1028	1042	1035	1043	1055	1055	913	842	844	1050	925	1025	1025	1000	1007	605
SNP_4	1055	1035	1028	1043	1035	1044	1056	1056	917	841	843	1051	927	1026	1026	1000	1008	606
SNP_5	990	971	964	978	971	979	990	990	853	785	787	986	869	965	965	940	947	565
SNP_6	1043	1024	1017	1031	1024	1032	1044	1044	906	832	834	1039	917	1015	1015	989	997	600
SNP_7	1058	1038	1031	1046	1038	1047	1059	1059	917	843	845	1054	929	1028	1028	1003	1011	606
SNP_9	1059	1040	1033	1047	1039	1048	1060	1060	919	844	847	1055	931	1030	1030	1004	1012	608
SNP_10	1065	1045	1039	1053	1045	1054	1066	1066	926	848	850	1061	936	1035	1035	1010	1018	607
SNP_13	1026	1006	1000	1015	1007	1016	1027	1027	889	810	812	1022	899	997	997	971	979	583
SNP_14	1044	1025	1020	1033	1024	1033	1045	1045	906	832	834	1040	915	1015	1015	991	997	599
SNP_15	1056	1036	1029	1044	1037	1045	1057	1057	917	845	847	1053	928	1028	1028	1002	1010	605
SNP_17	1047	1027	1020	1035	1027	1036	1048	1048	910	836	838	1043	920	1019	1019	993	1001	598
SNP_18	1052	1034	1026	1040	1032	1041	1053	1053	917	836	838	1048	927	1023	1023	997	1005	601
SNP_19	1051	1031	1024	1039	1031	1040	1052	1052	914	837	839	1047	923	1022	1022	997	1004	602
SNP_20	575	569	565	565	555	564	576	576	514	425	427	571	508	546	546	543	545	264
SNP_21	1026	1007	1000	1015	1006	1015	1027	1027	892	813	815	1022	902	997	997	973	980	589
SNP_22	962	943	936	950	945	952	963	963	837	766	768	960	843	935	935	909	917	561
SNP_24	1019	1001	994	1008	999	1008	1020	1020	885	820	822	1015	893	992	992	967	975	579
SNP_25	1037	1018	1011	1025	1017	1026	1038	1038	901	822	824	1033	909	1006	1006	982	988	594
SNP_26	1059	1039	1033	1048	1039	1049	1060	1060	920	845	847	1056	931	1030	1030	1004	1012	606
SNP_27	1047	1028	1021	1036	1027	1036	1047	1047	908	834	836	1043	921	1019	1019	993	1001	599
SNP_28	1056	1036	1029	1044	1036	1045	1057	1057	915	842	844	1052	930	1028	1028	1003	1010	607
SNP_29	1052	1032	1025	1040	1033	1041	1053	1053	915	838	840	1048	924	1023	1023	997	1005	603
SNP_30	1040	1020	1013	1029	1020	1030	1041	1041	903	829	831	1036	912	1012	1012	986	994	594
SNP_32	1010	991	984	999	991	999	1011	1011	877	804	806	1006	888	983	983	958	966	575
SNP_33	1055	1035	1028	1043	1035	1044	1056	1056	916	839	841	1051	926	1025	1025	1000	1008	601
SNP_34	943	926	919	931	925	932	943	943	817	733	735	939	826	918	918	894	901	536
SNP_35	1039	1019	1012	1028	1019	1028	1040	1040	901	835	837	1035	910	1010	1010	984	992	593
SNP_37	1044	1024	1017	1032	1024	1033	1045	1045	910	839	841	1040	916	1015	1015	989	998	601
SNP_38	1050	1030	1023	1039	1030	1039	1051	1051	911	837	839	1046	922	1020	1020	994	1002	601
SNP_39	1046	1026	1019	1035	1026	1035	1047	1047	908	833	835	1042	919	1016	1016	991	998	598
SNP_40	1046	1026	1019	1034	1026	1035	1047	1047	908	830	832	1042	918	1017	1017	993	1000	595
SNP_41	1032	1012	1005	1021	1012	1021	1033	1033	896	819	821	1028	908	1003	1003	978	985	592
SNP_45	913	895	889	903	896	904	914	914	785	719	721	909	795	886	886	861	869	527
SNP_47	1063	1043	1036	1051	1043	1052	1064	1064	923	848	850	1059	934	1034	1034	1008	1016	612
SNP_48	1051	1031	1024	1039	1032	1040	1052	1052	913	839	841	1047	924	1022	1022	996	1004	602
SNP_49	1057	1037	1030	1046	1037	1046	1058	1058	920	842	844	1053	930	1028	1028	1002	1010	605
SNP_50	1040	1021	1014	1028	1020	1029	1041	1041	911	826	828	1036	918	1012	1012	988	994	587
SNP_51	1064	1044	1037	1052	1044	1053	1065	1065	925	848	850	1060	935	1035	1035	1009	1017	609
SNP_52	1059	1039	1032	1048	1039	1048	1060	1060	919	844	846	1055	929	1029	1029	1003	1011	607
SNP_53	967	950	944	956	947	958	968	968	834	780	781	963	844	939	939	913	921	554
SNP_54	961	943	937	950	943	952	962	962	830	760	763	958	841	935	935	912	919	553
SNP_57	1053	1033	1026	1041	1033	1042	1054	1054	916	840	842	1049	924	1024	1024	998	1006	602
SNP_58	1015	995	988	1003	995	1004	1016	1016	880	814	816	1011	891	987	987	961	969	584
SNP_59	1031	1012	1005	1019	1011	1020	1032	1032	893	820	822	1027	906	1002	1002	978	986	593
SNP_61	1053	1033	1026	1041	1033	1042	1054	1054	913	838	839	1049	925	1024	1024	998	1006	608
SNP_62	1057	1037	1030	1045	1037	1046	1058	1058	921	842	844	1053	928	1028	1028	1002	1010	607
SNP_64	998	978	971	986	978	987	999	999	870	796	798	994	873	969	969	944	952	573
SNP_65	1040	1021	1014	1029	1020	1029	1041	1041	905	825	827	1036	916	1014	1014	989	997	594
SNP_67	978	959	953	967	959	968	979	979	849	775	776	975	856	953	953	929	936	566
SNP_68	1053	1033	1026	1041	1033	1042	1054	1054	915	837	839	1049	927	1025	1025	999	1007	600
SNP_69	994	975	968	981	978	984	994	994	862	795	798	991	870	967	967	941	950	568
SNP_70	1046	1026	1019	1034	1026	1035	1047	1047	914	830	832	1042	920	1018	1018	993	1000	596
SNP_71	1049	1030	1023	1037	1029	1038	1050	1050	913	834	836	1045	922	1022	1022	996	1004	598
SNP_74	1047	1027	1020	1035	1027	1036	1048	1048	908	835	836	1043	919	1018	1018	993	1000	606
SNP_78	987	968	961	976	968	976	988	988	857	799	800	983	860	957	957	933	939	569
SNP_81	1041	1021	1015	1029	1023	1031	1042	1042	902	826	828	1037	915	1015	1015	989	997	601
SNP_82	1011	991	985	999	991	1001	1012	1012	876	809	810	1007	890	982	982	961	967	579
SNP_83	1054	1034	1027	1042	1034	1043	1055	1055	915	841	843	1050	926	1025	1025	999	1008	603
SNP_86	992	974	967	981	972	981	993	993	858	802	804	988	867	963	963	938	946	561
SNP_87	979	960	953	966	959	968	979	979	847	790	792	975	853	949	949	925	932	554
SNP_90	1017	998	991	1007	997	1006	1018	1018	883	807	809	1013	888	988	988	962	971	586
SNP_91	1053	1033	1026	1041	1033	1042	1054	1054	916	840	842	1049	925	1024	1024	999	1006	606
SNP_92	1054	1034	1027	1042	1034	1043	1055	1055	915	841	843	1050	927	1025	1025	999	1007	603
SNP_95	1037	1018	1011	1025	1018	1026	1038	1038	899	824	826	1033	910	1009	1009	984	991	595
SNP_96	1049	1029	1022	1037	1029	1038	1050	1050	914	836	838	1045	920	1020	1020	994	1002	599
SNP_97	1027	1007	1000	1014	1008	1016	1027	1027	889	824	826	1023	902	1000	1000	976	985	585
SNP_98	1049	1029	1022	1037	1029	1038	1050	1050	908	833	835	1045	922	1020	1020	994	1002	604
SNP_99	1033	1014	1007	1021	1013	1022	1034	1034	899	820	822	1029	908	1004	1004	980	988	589
SNP_100	1048	1029	1022	1036	1028	1037	1049	1049	912	836	838	1044	922	1019	1019	993	1001	602
SNP_101	1030	1010	1003	1018	1010	1019	1031	1031	896	821	823	1026	905	1001	1001	975	983	586
SNP_102	1049	1029	1023	1038	1029	1039	1050	1050	909	836	838	1045	923	1020	1020	994	1002	602
SNP_103	1006	986	981	996	987	996	1007	1007	874	799	800	1002	882	978	978	952	960	583
SNP_104	1050	1031	1024	1038	1031	1039	1051	1051	910	839	841	1046	923	1023	1023	997	1005	600
SNP_105	1016	996	990	1005	998	1006	1017	1017	876	802	804	1013	889	988	988	963	970	581
SNP_106	1043	1023	1016	1032	1023	1032	1044	1044	903	831	833	1039	918	1015	1015	990	997	595
SNP_107	1059	1039	1032	1047	1039	1048	1060	1060	920	844	846	1055	930	1029	1029	1003	1011	603
SNP_108	1032	1013	1007	1021	1016	1023	1033	1033	898	829	831	1028	906	1005	1005	980	987	594
SNP_110	887	868	864	878	870	880	888	888	764	703	705	883	778	865	865	840	850	521
SNP_111	1004	985	979	993	985	993	1005	1005	872	792	794	1001	876	975	975	951	957	581
SNP_112	1048	1029	1022	1036	1028	1037	1049	1049	913	833	834	1044	919	1019	1019	993	1001	598
SNP_113	1028	1008	1001	1016	1008	1017	1028	1028	893	814	816	1024	904	1003	1003	977	985	583
SNP_114	1052	1032	1025	1040	1032	1041	1053	1053	916	839	841	1048	924	1024	1024	998	1006	603
SNP_115	1062	1042	1035	1049	1042	1051	1062	1062	924	845	847	1058	933	1032	1032	1006	1014	605
SNP_116	1055	1035	1028	1043	1035	1044	1056	1056	918	840	842	1051	928	1026	1026	1001	1009	604
SNP_117	1038	1018	1011	1026	1018	1027	1039	1039	899	824	826	1034	915	1010	1010	985	992	597
SNP_118	1037	1017	1010	1026	1018	1027	1038	1038	903	828	830	1033	910	1008	1008	982	991	596
SNP_119	608	602	599	598	590	597	609	609	549	455	457	604	542	581	581	578	580	281
SNP_120	1036	1016	1009	1024	1016	1025	1037	1037	898	821	823	1032	910	1008	1008	982	990	591
SNP_121	1056	1036	1029	1044	1036	1045	1057	1057	919	840	842	1052	929	1027	1027	1001	1009	603
SNP_122	1059	1039	1032	1047	1039	1048	1060	1060	921	843	845	1055	932	1030	1030	1005	1013	605
SNP_123	1057	1037	1030	1045	1037	1046	1058	1058	916	842	844	1053	929	1029	1029	1003	1011	605
SNP_124	1039	1019	1012	1027	1019	1028	1040	1040	901	825	827	1035	912	1010	1010	985	993	599
SNP_125	1057	1037	1030	1046	1037	1046	1058	1058	918	844	845	1053	928	1028	1028	1002	1010	608
SNP_126	1037	1019	1013	1026	1017	1026	1038	1038	900	825	827	1033	912	1009	1009	983	992	592
SNP_128	1050	1032	1025	1038	1030	1039	1051	1051	914	835	837	1046	923	1021	1021	996	1003	604
SNP_129	1044	1024	1017	1032	1025	1033	1045	1045	908	835	837	1041	917	1015	1015	989	997	601
SNP_130	1060	1041	1034	1048	1041	1049	1061	1061	923	846	848	1056	932	1031	1031	1005	1013	605
SNP_131	1055	1035	1028	1043	1035	1044	1056	1056	915	842	844	1051	927	1025	1025	999	1008	604
SNP_132	1053	1033	1027	1041	1033	1043	1054	1054	914	837	839	1049	929	1026	1026	1001	1009	601
SNP_133	1005	986	979	993	985	994	1006	1006	869	792	794	1001	881	977	977	951	960	576
SNP_134	908	889	882	898	889	897	909	909	777	702	702	904	791	881	881	858	866	523
SNP_136	1056	1036	1029	1044	1036	1045	1057	1057	917	843	845	1052	928	1027	1027	1002	1009	606
SNP_137	1022	1002	995	1011	1003	1011	1023	1023	886	807	809	1018	906	995	995	971	978	586
SNP_141	1052	1032	1025	1040	1032	1041	1053	1053	913	840	842	1048	925	1023	1023	998	1005	603
SNP_142	1053	1033	1027	1041	1033	1043	1054	1054	912	836	839	1049	924	1023	1023	998	1005	602
SNP_143	1043	1023	1016	1031	1024	1032	1044	1044	905	837	839	1039	915	1014	1014	989	997	598
SNP_145	1039	1019	1012	1027	1021	1028	1040	1040	904	829	831	1035	912	1011	1011	985	993	596
SNP_147	1046	1026	1020	1036	1027	1036	1047	1047	909	835	837	1043	919	1017	1017	992	999	600
SNP_148	1015	996	989	1004	995	1004	1016	1016	883	803	805	1011	890	986	986	960	969	578
SNP_149	957	939	933	947	941	949	958	958	827	761	763	955	841	933	933	910	916	560
SNP_150	1023	1004	997	1011	1004	1012	1024	1024	893	816	818	1019	901	996	996	971	978	587
SNP_151	1038	1019	1013	1026	1018	1027	1039	1039	899	828	830	1034	910	1009	1009	985	993	590
SNP_153	1038	1019	1013	1027	1019	1029	1039	1039	901	826	828	1035	913	1012	1012	987	994	596
SNP_154	1051	1031	1024	1039	1031	1040	1052	1052	913	838	839	1047	923	1021	1021	995	1004	599
SNP_155	1041	1021	1014	1029	1023	1030	1042	1042	905	832	834	1037	916	1015	1015	989	997	599
SNP_156	1008	989	982	996	989	997	1009	1009	873	805	807	1004	885	981	981	958	963	581
SNP_157	993	974	967	981	974	983	994	994	856	786	787	989	869	965	965	939	947	566
SNP_158	1040	1021	1014	1028	1020	1029	1041	1041	904	827	829	1036	916	1011	1011	988	995	587
SNP_159	1012	992	986	1002	992	1001	1013	1013	879	805	807	1008	885	982	982	958	965	584
SNP_160	1041	1021	1014	1029	1021	1030	1042	1042	904	834	836	1037	915	1012	1012	988	995	596
SNP_161	1026	1007	1000	1014	1007	1016	1027	1027	890	820	821	1023	901	999	999	973	981	592
SNP_164	1032	1012	1005	1020	1013	1021	1033	1033	895	818	820	1028	907	1005	1005	979	987	592
SNP_165	1058	1038	1031	1046	1038	1047	1059	1059	919	842	844	1054	930	1029	1029	1003	1011	605
SNP_166	1057	1037	1030	1045	1038	1046	1058	1058	918	843	845	1053	928	1028	1028	1002	1010	605
SNP_167	1051	1031	1024	1040	1031	1040	1052	1052	913	837	839	1047	923	1023	1023	997	1005	602
SNP_168	1057	1037	1031	1045	1037	1047	1058	1058	920	843	845	1053	929	1029	1029	1003	1012	604
SNP_169	1019	1000	993	1007	1000	1009	1020	1020	883	814	816	1015	895	991	991	965	973	587
SNP_170	1021	1003	996	1010	1003	1012	1022	1022	885	815	817	1017	897	994	994	968	976	589
SNP_171	1034	1014	1007	1022	1014	1023	1035	1035	898	825	827	1030	906	1005	1005	979	987	595
SNP_172	1007	988	982	997	989	997	1008	1008	875	806	808	1003	884	980	980	956	963	581
SNP_173	1039	1019	1012	1027	1019	1028	1040	1040	899	827	829	1036	913	1010	1010	987	992	596
SNP_174	1029	1010	1003	1017	1009	1018	1030	1030	898	816	817	1025	904	1000	1000	975	985	587
SNP_175	1004	984	977	993	984	993	1005	1005	871	792	794	1000	880	976	976	950	960	579
SNP_176	1013	993	988	1002	994	1003	1014	1014	876	802	803	1009	888	985	985	959	968	582
SNP_177	1066	1046	1039	1054	1046	1055	1067	1067	926	849	851	1062	937	1036	1036	1010	1018	610
SNP_178	1041	1022	1015	1029	1021	1030	1042	1042	902	832	833	1037	915	1013	1013	987	995	603
SNP_179	941	921	914	930	923	930	942	942	803	734	736	937	822	911	911	886	895	544
SNP_180	1031	1012	1007	1020	1012	1021	1032	1032	899	824	826	1028	906	1004	1004	978	986	581
SNP_181	1039	1019	1012	1027	1019	1028	1040	1040	905	830	832	1035	911	1009	1009	983	991	593
SNP_182	1042	1022	1015	1031	1022	1031	1043	1043	905	828	830	1038	915	1014	1014	988	996	600
SNP_183	1048	1028	1021	1036	1028	1037	1049	1049	908	833	834	1044	920	1019	1019	993	1002	597
SNP_184	1052	1033	1026	1040	1032	1041	1053	1053	916	839	841	1048	929	1025	1025	1000	1007	597
SNP_185	1002	983	976	991	983	992	1003	1003	873	796	798	999	882	976	976	952	959	577
SNP_186	1051	1031	1024	1040	1031	1040	1052	1052	915	837	839	1047	923	1023	1023	997	1005	603
SNP_187	1041	1023	1016	1029	1021	1030	1042	1042	903	829	831	1037	913	1013	1013	988	995	596
SNP_188	1055	1035	1028	1043	1035	1044	1056	1056	916	842	844	1051	927	1026	1026	1000	1008	603
SNP_189	1053	1033	1026	1042	1033	1042	1054	1054	914	838	840	1049	927	1023	1023	998	1006	603
SNP_190	1051	1031	1024	1039	1031	1040	1052	1052	912	835	837	1047	924	1023	1023	997	1006	601
SNP_191	1055	1035	1028	1043	1035	1044	1056	1056	918	840	842	1051	926	1025	1025	1000	1007	602
SNP_192	1043	1024	1018	1031	1023	1032	1044	1044	908	828	830	1039	916	1014	1014	989	996	600
SNP_193	1025	1005	998	1014	1005	1014	1026	1026	886	814	815	1022	898	996	996	970	978	590
SNP_195	1051	1031	1025	1039	1031	1041	1052	1052	912	837	839	1047	924	1024	1024	998	1006	602
SNP_196	1004	984	977	993	984	993	1005	1005	867	800	802	1000	875	974	974	948	956	583
SNP_199	1019	999	993	1008	999	1008	1020	1020	883	811	813	1015	897	991	991	966	974	585
SNP_200	1039	1019	1013	1027	1019	1028	1040	1040	903	834	836	1035	912	1008	1008	982	990	590
SNP_201	1033	1013	1006	1021	1013	1022	1034	1034	895	822	823	1029	906	1004	1004	979	987	596
SNP_203	1057	1037	1030	1045	1038	1046	1058	1058	919	845	847	1053	929	1028	1028	1002	1010	607
SNP_204	1051	1031	1025	1039	1031	1041	1052	1052	913	840	842	1047	925	1025	1025	999	1007	604
SNP_205	602	596	592	591	582	591	603	603	544	449	451	598	538	575	575	572	574	275
SNP_206	1054	1034	1027	1042	1035	1043	1055	1055	916	843	845	1050	927	1024	1024	999	1006	602
SNP_207	1032	1012	1006	1021	1014	1021	1033	1033	896	817	819	1028	906	1003	1003	978	985	588
SNP_208	610	604	600	600	590	599	611	611	549	456	458	606	545	583	583	580	582	283
SNP_209	1016	997	990	1005	997	1005	1017	1017	883	812	815	1012	891	988	988	963	970	586
SNP_210	1043	1023	1016	1031	1023	1032	1044	1044	907	830	832	1039	918	1016	1016	990	999	597
SNP_211	1054	1034	1027	1042	1035	1043	1055	1055	915	841	843	1050	928	1025	1025	999	1007	605
SNP_213	1026	1006	999	1014	1006	1015	1026	1026	893	816	818	1023	901	996	996	970	978	585
SNP_214	1047	1027	1020	1035	1028	1036	1048	1048	908	836	838	1043	918	1017	1017	991	999	599
SNP_215	1042	1022	1015	1030	1022	1032	1043	1043	907	829	831	1038	914	1012	1012	987	994	600
SNP_218	1054	1034	1027	1042	1035	1043	1055	1055	914	843	845	1050	928	1027	1027	1001	1009	609
