## Supplementary material for "Common gardens in teosintes reveal the establishment of a syndrome of adaptation to altitude": Table S7

### Sheet: S7 Table
S7 Table. Additive and dominance effects of SNPs associated to traits after the 11 population structure correction.
SNP	Trait	Additive effect	Dominance effect
SNP_25	PL	0.062	0.125
SNP_123	PL	-0.168	0.129
SNP_25	HHE	0.063	0.138
SNP_30	HHE	-0.135	0.106
SNP_156	LeL	-0.023	-0.027
SNP_148	LeW	0.233	0.17
SNP_149	LeW	0.226	0.25
SNP_204	LeW	-0.146	0.343
SNP_99	LeC	0.102	-0.143
SNP_136	LeC	0.822	1.139
SNP_206	LeC	0.896	0.984
SNP_207	LeC	0.969	0.794
SNP_7	FFT	4.243	-4.788
SNP_15	FFT	-1.485	4.877
SNP_124	FFT	1.803	-4.858
SNP_210	FFT	0.161	-3.364
SNP_15	MFT	-1.337	5.543
SNP_28	MFT	5.676	5.579
SNP_210	MFT	0.911	-4.038
SNP_118	Til	-1.175	-1.586
SNP_1	GrL	0.052	0.339
SNP_157	GrL	-0.132	-0.203
SNP_148	GrWe	0.099	0.316
SNP_157	GrWe	-0.249	-0.038
SNP_179	GrWe	0.172	-0.226
SNP_132	GrWe	0.489	-0.296
SNP_136	GrWe	0.762	1.768
SNP_206	GrWe	0.849	1.494
SNP_211	GrWe	1.161	2.075
SNP_215	GrWe	1.195	1.923
